# Overabundance of *Asaia* and *Serratia* bacteria is associated with deltamethrin insecticide susceptibility in *Anopheles coluzzii* from Agboville, Côte d’Ivoire

**DOI:** 10.1101/2021.03.26.437219

**Authors:** Bethanie Pelloquin, Mojca Kristan, Constant Edi, Anne Meiwald, Emma Clark, Claire L. Jeffries, Thomas Walker, Nsa Dada, Louisa A. Messenger

## Abstract

**Background:** Insecticide resistance among mosquito species is now a pervasive phenomenon, which threatens to jeopardise global malaria vector control efforts. Evidence of links between the mosquito microbiota and insecticide resistance is emerging, with significant enrichment of insecticide degrading bacteria and enzymes in resistant populations. Using 16S rRNA amplicon sequencing, we characterised and compared the microbiota of *Anopheles* (*An.*) *coluzzii* in relation to their deltamethrin resistance and exposure profiles.

**Results:** Comparisons between 2-3 day old deltamethrin resistant and susceptible mosquitoes, demonstrated significant differences in microbiota diversity (PERMANOVA, pseudo-F = 19.44, p=0.0015). *Ochrobactrum, Lysinibacillus* and *Stenotrophomonas* genera, each of which comprised insecticide degrading species, were significantly enriched in resistant mosquitoes. Susceptible mosquitoes had a significant reduction in alpha diversity compared to resistant individuals (Shannon index: H=13.91, q=0.0003, Faith’s phylogenetic diversity: H=6.68, q=0.01), with *Asaia* and *Serratia* dominating microbial profiles. There was no significant difference in deltamethrin exposed and unexposed 5-6 day old individuals, suggesting that insecticide exposure had minimal impact on microbial composition. *Serratia* and *Asaia* were also dominant in 5-6 day old mosquitoes, regardless of exposure or phenotype, and had reduced microbial diversity compared with 2-3 day old mosquitoes.

**Conclusions:** Our findings revealed significant alterations of *An. coluzzii* microbiota associated with deltamethrin resistance, highlighting the potential for identification of novel microbial markers for insecticide resistance surveillance. qPCR detection of *Serratia* and *Asaia* was consistent with 16S rRNA sequencing, suggesting that population level field screening of the bacterial microbiota may be feasibly integrated into wider resistance monitoring if reliable and reproducible markers associated with phenotype can be identified.
