## Supplementary material for "Overabundance of *Asaia* and *Serratia* bacteria is associated with deltamethrin insecticide susceptibility in *Anopheles coluzzii* from Agboville, Côte d’Ivoire": Table S2

### Sheet: Table S2
	Denoising (DADA2)				Filtering of feature table
Sample ID	Input	Filtered	Denoised	Non-chimeric	Classified to phylum	Mitochondrial and chloroplast reads removed	Infrequent features (frequency <100) removed
sample_10xA60_A8	12049	11025	10873	8684	6657	6657	5550
sample_10xA60_B8	12133	11453	11285	10704	6474	6269	5891
sample_10xA60_C8	12030	11271	11129	9989	8436	8436	7725
sample_10xA60_D8	11967	11458	11322	10201	8176	8176	8078
sample_10xA60_F7	17224	15527	15144	10129	3945	3930	3635
sample_10xA60_G7	25280	22453	22146	15506	9517	9333	9074
sample_10xA60_H7	13782	11778	11451	7563	1249	1207	981
sample_10xA72_C12	9759	9003	8720	8574	4205	4188	4150
sample_10xA72_D12	2204	2092	1919	1409	663	663	623
sample_10xA72_E12	7462	7003	6749	6610	2909	2909	2703
sample_10xA72_F12	15401	14655	14433	11577	7985	7985	7906
sample_1xA72_A10	6653	6355	6110	4830	2544	2544	2544
sample_1xA72_A11	15848	15282	15109	13531	11993	11993	11945
sample_1xA72_B10	14247	13738	13500	11746	10067	10046	10005
sample_1xA72_B11	10606	10084	9948	8731	7886	7886	7856
sample_1xA72_C10	10297	9687	9519	6681	4059	4059	4047
sample_1xA72_D10	3410	3234	3110	2328	1440	1440	1440
sample_1xA72_E10	7916	7661	7517	7050	5960	5960	5928
sample_1xA72_F10	11652	11159	11055	10239	9935	9935	9900
sample_1xA72_G10	11068	10210	10078	9117	8015	8015	7983
sample_1xA72_G9	9414	8867	8659	7085	5169	5169	5164
sample_1xA72_H10	8348	7831	7731	7541	6920	6920	6888
sample_1xA72_H9	9230	8432	8223	7474	4513	4510	4481
sample_1xKd60_A3	11459	10941	10700	10474	8848	8848	8535
sample_1xKd60_A4	9366	8867	8666	8121	6736	6723	6636
sample_1xKd60_A5	10817	10368	10176	8955	7086	7086	7035
sample_1xKd60_A6	5390	5135	5015	4719	4580	4580	4580
sample_1xKd60_B3	8610	8187	7980	7576	7078	7065	6967
sample_1xKd60_B4	6308	5517	5384	4893	4197	4197	4155
sample_1xKd60_B5	8073	7500	7386	6795	5866	5866	5825
sample_1xKd60_B6	9234	8878	8749	8153	7664	7664	7608
sample_1xKd60_C3	9394	8801	8540	7920	7288	7285	7231
sample_1xKd60_C4	10739	10190	9984	9211	7380	7366	7253
sample_1xKd60_C5	9631	9250	9098	8277	6878	6871	6787
sample_1xKd60_C6	3698	3511	3409	3159	2346	2346	2308
sample_1xKd60_D3	5074	4751	4578	3484	2330	2330	2215
sample_1xKd60_D4	5680	5329	5154	5054	4335	4335	4283
sample_1xKd60_D5	8834	8162	7903	7267	6117	6117	5531
sample_1xKd60_E3	9728	9376	9233	9051	8974	8966	8892
sample_1xKd60_E4	6088	5757	5643	5416	5055	5037	4985
sample_1xKd60_E5	7895	7425	7266	6394	4748	4748	4607
sample_1xKd60_F3	12118	11734	11538	10753	10320	10316	10247
sample_1xKd60_F4	2009	1878	1792	1596	900	900	896
sample_1xKd60_F5	5493	5204	5057	4507	3743	3740	3721
sample_1xKd60_G2	6651	6391	6234	5854	5454	5454	5403
sample_1xKd60_G3	8294	7994	7801	6569	5432	5420	5285
sample_1xKd60_G4	4852	4632	4499	4102	3282	3282	3280
sample_1xKd60_G5	10267	9613	9449	8911	6337	6337	6316
sample_1xKd60_H2	4701	4324	4076	3092	2198	2198	2087
sample_1xKd60_H3	14190	13723	13536	12366	11619	11596	11350
sample_1xKd60_H4	10657	10173	10055	9523	9142	9142	9117
sample_1xKd60_H5	15671	14993	14826	14093	11491	11491	11448
sample_5xA60_A7	32249	28744	28470	25904	14046	10996	10432
sample_5xA60_B7	10916	10129	9873	7215	4920	4917	4601
sample_5xA60_C7	25054	23347	23133	20506	5030	4990	4751
sample_5xA60_D6	7850	7388	7180	5619	1217	1217	1080
sample_5xA60_D7	8330	7986	7955	7741	7633	7633	7618
sample_5xA60_E6	21427	19345	19080	14568	5732	5732	5599
sample_5xA60_E7	17837	16711	16565	11534	4084	4084	3817
sample_5xA60_F6	28849	26597	26298	19646	9860	9860	9484
sample_5xA60_G6	11948	11098	10933	7952	4913	4885	4649
sample_5xA60_H6	24588	23142	22866	19131	10557	10503	10267
sample_5xA72_A12	12108	11661	11541	10566	9663	9663	9629
sample_5xA72_B12	8537	7862	7678	6666	2709	2671	2649
sample_5xA72_C11	11195	10608	10301	8839	5664	5664	5488
sample_5xA72_D11	10180	9309	9056	6470	3942	3942	3907
sample_5xA72_E11	15338	14486	14252	11928	8184	8184	8009
sample_5xA72_F11	7732	7516	7366	7239	4660	4660	4654
sample_5xA72_G11	5444	5146	5021	5021	4216	4216	4196
sample_5xA72_H11	7679	7225	7008	6117	4719	4719	4660
sample_C60_A1	28194	25417	25119	17287	9528	6886	5735
sample_C60_A2	24931	22020	21534	13308	4612	4612	4245
sample_C60_B1	31582	29065	28820	21114	15336	15066	14427
sample_C60_B2	29624	26792	26509	23290	19237	19122	17050
sample_C60_C1	28580	26688	26158	21992	7592	7445	5540
sample_C60_C2	22105	20401	20124	16317	5611	5611	5222
sample_C60_D1	13068	10852	10431	9758	2622	2585	2014
sample_C60_D2	7208	6724	6492	5414	3533	3133	2998
sample_C60_E1	31431	29143	28595	16569	4332	4161	3830
sample_C60_E2	6621	6217	6016	5036	2820	2788	2496
sample_C60_F1	13558	12574	12239	8583	4882	4766	3543
sample_C60_F2	18825	16921	16637	12443	6202	6202	5007
sample_C60_G1	24790	23150	22817	19695	12938	12909	12259
sample_C60_H1	6648	6153	6024	4756	3225	3225	3117
sample_C72_A9	12570	12069	11880	10616	7851	7845	7789
sample_C72_B9	4829	4550	4373	3696	2922	2922	2920
sample_C72_C9	11361	11024	10873	9800	6839	6839	6827
sample_C72_D9	1940	1816	1730	1176	670	670	662
sample_C72_E8	15391	14701	14522	12646	10747	10747	10621
sample_C72_E9	6442	6134	5981	5606	5045	5045	5043
sample_C72_F8	8780	8238	8075	7617	4895	4886	4869
sample_C72_F9	11020	10599	10381	9675	8348	8328	8321
sample_C72_G8	4675	4473	4356	3557	2945	2945	2940
sample_C72_H8	9215	8707	8501	7076	4260	4260	4209
sample_DNAblank_H12	5081	1064	848	848
sample_ETOH_G12	11445	4497	4394	4034
