## Supplementary material for "Overabundance of *Asaia* and *Serratia* bacteria is associated with deltamethrin insecticide susceptibility in *Anopheles coluzzii* from Agboville, Côte d’Ivoire": Table S3

Taxon	2d_con	2d_res	2d_sus	5d_con	5d_res	Mean
Serratia	0.020378657	11.78996228	56.4492182	86.48233448	70.86093584	45.12056589
Asaia	0.144195252	3.156091842	30.92650975	3.919031239	17.70925524	11.17101667
Acinetobacter	8.839542273	14.25507513	1.968617435	5.890692646	3.275423165	6.84587013
[Enterobacteriaceae]	15.24072902	15.12047084	1.574839215	0.098582871	0.993181969	6.605560783
Staphylococcus	8.297842521	5.630030193	1.409060619	0.49928795	0.958591682	3.358962593
Aeromonas	0.436119651	0.593540091	0.734063503	0	0	0.352744649
Streptococcus	2.311724984	1.877634473	0.713950499	0.075630949	0.251966804	1.046181542
[Alphaproteobacteria]	6.934198756	5.022633915	0.611618864	1.756146714	2.486494455	3.362218541
Rothia	0.959317906	0.329443427	0.512350481	0.037414966	0.194841882	0.406673732
Veillonella	0.287323774	0.277433295	0.507710064	0	0.017522476	0.217997922
Microbacterium	4.521737182	0.110750128	0.459428429	0	0	1.018383148
Cutibacterium	1.190724374	1.076536847	0.37986401	0.083719732	0.181150646	0.582399122
Haemophilus	1.051947401	0.101734957	0.35591218	0	0	0.301918907
Kocuria	2.855254555	1.05023976	0.316677484	0.005859089	0.114655658	0.868537309
Micrococcus	3.193965087	0.59546013	0.287898474	0.035637919	0.139279768	0.850448276
Enhydrobacter	1.295617493	0.855414685	0.218594011	0.042368892	0.057718196	0.493942655
[Chroococcidiopsaceae]	3.477871359	2.193104968	0.21767624	0.023809524	0.01886235	1.186264888
Lactobacillus	0.537698747	0.519344291	0.20348152	0	0.076758909	0.267456693
Corynebacterium 1	3.083401465	1.552621861	0.193269584	0	0.180806795	1.002019941
Ochrobactrum	4.384942408	3.937538115	0.158830224	0.101969554	0.218016654	1.760259391
Granulicatella	0.097194413	0.139380772	0.139161341	0.011554757	0.0235362	0.082165497
Dermacoccus	0.024983626	0.067737148	0.129097286	0	0	0.044363612
Lysinibacillus	2.646069721	2.388470502	0.128942276	0.116996331	0.258750805	1.107845927
Stenotrophomonas	2.423184396	3.952285317	0.126718915	0.089586444	0.211381323	1.360631279
Finegoldia	0.583841766	0.220446372	0.09751661	0	0.017737713	0.183908492
Carnobacterium	0.586798116	1.118552512	0.090353214	0.266149064	0.284822926	0.469335166
[Corynebacteriaceae]	0.015919564	0.165834928	0.074189989	0.016947557	0	0.054578408
Aerococcus	0.535934249	0.060028557	0.072542042	0	0.003576538	0.134416277
Sphingomonas	2.788350338	1.406268688	0.068898958	0.040981053	0.055613997	0.872022607
Peptoniphilus	0.112902547	0.567354028	0.066038759	0	0.030123619	0.155283791
Delftia	1.519595688	1.310195596	0.060744719	0.05484012	0.056457727	0.60036677
Actinomyces	0.049459746	0.335577459	0.059830658	0	0.027562687	0.09448611
Niabella	0	0.013107496	0.055669926	0	0	0.013755484
Allorhizobium-Neorhizobium-Pararhizobium-Rhizobium	0.361458011	1.017348226	0.051223033	0	0.009084215	0.287822697
Cloacibacterium	0.849250113	0.157947216	0.047842383	0.01951361	0.007754979	0.21646166
Anaerococcus	0.272199918	0.684506044	0.042954271	0.034929644	0.043037607	0.215525497
[Actinobacteria]	0.104825234	0.248732702	0.04067967	0	0	0.078847521
[Micrococcaceae]	0.33733726	0.690741694	0.03715093	0	0.02038254	0.217122485
Brevibacterium	0	0.20928367	0.033638098	0	0.001790574	0.048942468
Prevotella	0.077295642	0.013198078	0.033548311	0	0.008329169	0.02647424
Novispirillum	0.117766862	0.009739944	0.030751166	0	0	0.031651594
Prevotella 6	0.028617216	0.320727937	0.027292218	0	0	0.075327474
Anoxybacillus	0.272931669	0.588849736	0.026986579	0.182340091	0.077316877	0.22968499
Dechloromonas	0.404571314	0.41508592	0.026288932	0	0	0.169189233
Hymenobacter	1.995900192	0	0.023594201	0	0.011044177	0.406107714
Sulfurovum	0.298816342	0.191033815	0.022346844	0	0.502998175	0.203039035
Gemella	0.003770423	0.070317194	0.020573694	0	0.010756091	0.021083481
Rhodococcus	0.570378856	0.575427848	0.020275347	0.026134474	0.021935122	0.242830329
Herbaspirillum	0.184559764	0.080236282	0.018438246	0	0	0.056646858
Chryseobacterium	0.444531013	0.167294543	0.017372684	0.006590717	0	0.127157791
Neisseria	0.084580109	0.014105902	0.016209577	0	0.009110787	0.024801275
Lawsonella	0.025250275	0.056848902	0.013266797	0	0.047707623	0.028614719
Thermus	0.590906604	0	0.01304578	0	0	0.120790477
Bacillus	1.079823674	0.602290609	0.011155893	0	0.210626498	0.380779335
Fusobacterium	0.169762333	0	0.01059857	0	0	0.036072181
Prevotella 7	0.057234432	0.1150645	0.010528262	0	0.017361111	0.040037661
[Burkholderiaceae]	0.249273786	0.154689501	0.009822413	0	0	0.08275714
Paracoccus	0.377648957	0.597173363	0.006742947	0	0.013076067	0.198928267
Brevundimonas	0.32661371	0.128844325	0.003038129	0	0.017688434	0.09523692
Enterococcus	0.504647924	0.041973976	0.002734316	0.011879306	0.003894485	0.113026001
Dialister	0.056996402	0	0.002493781	0	0	0.011898037
Acidiphilium	2.36929388	0.604575163	0.0024508	0	0	0.595263969
[Rhodobacteraceae]	0.08107658	0.23434484	0.002430503	0	0.020064205	0.067583226
Rubellimicrobium	0.234799022	0.050952667	0.00202008	0.026533306	0	0.062861015
Tepidimonas	0.100116186	0.079403826	0.001870336	0.007703171	0.024490708	0.042716845
[Intrasporangiaceae]	0.18801244	0.38490207	0.00135973	0	0.012559012	0.11736665
Leucobacter	0.968382492	2.952799151	0	0	0	0.784236329
Elizabethkingia	0	2.587871247	0	0	0	0.517574249
Ralstonia	0.063700313	1.156802975	0	0	0	0.244100658
Bradyrhizobium	0.335759834	0.338392625	0	0	0.010488895	0.136928271
Iamia	0	0.191095563	0	0	0	0.038219113
[Blastocatellaceae]	0	0.186539481	0	0	0	0.037307896
Scytonema UTEX 2349	0	0.171790118	0	0	0	0.034358024
Proteus	0.074389178	0.17172819	0	0	0	0.049223473
Candidatus Alysiosphaera	0	0.156230446	0	0	0	0.031246089
TM7 phylum sp. canine oral taxon 237	0	0.143266476	0	0	0	0.028653295
Burkholderia-Caballeronia-Paraburkholderia	0.10623674	0.142865775	0	0	0.009820397	0.051784583
Azospirillum	0	0.139553924	0	0	0	0.027910785
Novosphingobium	0.042688266	0.130472583	0	0.006590717	0.00683309	0.037316931
Escherichia-Shigella	0.414395587	0.12953546	0	0	0	0.108786209
Providencia	0	0.126637017	0	0	0	0.025327403
Arsenicicoccus	0	0.125066243	0	0	0	0.025013249
Nocardioides	0.374947633	0.112188179	0	0	0	0.097427162
Gemmatimonas	0	0.103722335	0	0	0	0.020744467
Porphyromonas	0.096978739	0.103253248	0	0.017974066	0	0.043641211
[Gemmatimonadaceae]	0	0.081198123	0	0	0	0.016239625
Segetibacter	0	0.080634248	0	0	0	0.01612685
Cellulomonas	0	0.073902164	0	0	0	0.014780433
Pseudomonas	0.04189359	0.06807365	0	0	0	0.021993448
Brachybacterium	0.010054462	0.064532412	0	0	0	0.014917375
Qipengyuania	0	0.056387586	0	0	0	0.011277517
Pantoea	0	0.038838094	0	0	0.143247801	0.036417179
Corynebacterium	0.086147996	0.035705443	0	0.010269049	0.033575338	0.033139565
Undibacterium	0.117111961	0.034976153	0	0	0	0.030417623
Geminicoccus	0.728212677	0	0	0	0	0.145642535
Cellvibrio	0.582042284	0	0	0	0	0.116408457
[Frankiales]	0.404158664	0	0	0	0	0.080831733
Deinococcus	0.381294436	0	0	0	0	0.076258887
[Sphingomonadaceae]	0.290228791	0	0	0	0	0.058045758
Flavisolibacter	0.262870342	0	0	0	0	0.052574068
Truepera	0.219749204	0	0	0	0	0.043949841
Moheibacter	0.17546863	0	0	0	0	0.035093726
Actinobacillus	0.170483778	0	0	0	0	0.034096756
Methylobacterium	0.144907261	0	0	0	0	0.028981452
[WD2101 soil group]	0.077084206	0	0	0	0	0.015416841
Roseomonas	0.071219103	0	0	0	0	0.014243821
Sulfuricurvum	0.07079979	0	0	0	0	0.014159958
Demequina	0.06954336	0	0	0	0	0.013908672
[Microbacteriaceae]	0.066838963	0	0	0	0	0.013367793
uncultured bacterium	0.065354001	0	0	0	0	0.0130708
Alkanindiges	0.065132931	0	0	0	0	0.013026586
[Subgroup 6]	0.055299539	0	0	0	0	0.011059908
Methylotenera	0.051529116	0	0	0	0	0.010305823
Actinotalea	0.046082949	0	0	0	0	0.00921659
