## Supplementary material for "Overabundance of *Asaia* and *Serratia* bacteria is associated with deltamethrin insecticide susceptibility in *Anopheles coluzzii* from Agboville, Côte d’Ivoire": Table S4

Rarefied data
Group 1	Group 2	Sample size*	Permutations	pseudo-F	p-value	q-value
control	resistant	28	999	1.430558441	0.054	0.054
control	susceptible	38	999	37.45296819	0.001	0.0015
resistant	susceptible	40	999	25.02796733	0.001	0.0015
Non-rarefied data
Group 1	Group 2	Sample size	Permutations	pseudo-F	p-value	q-value
control	resistant	31	999	1.158236613	0.222	0.222
control	susceptible	43	999	28.15865974	0.001	0.0015
resistant	susceptible	46	999	19.44191618	0.001	0.0015
*samples which do not reach rarefaction depth are excluded from analysis
