## Supplementary material for "Overabundance of *Asaia* and *Serratia* bacteria is associated with deltamethrin insecticide susceptibility in *Anopheles coluzzii* from Agboville, Côte d’Ivoire": Table S5

### Sheet: Sheet1
Feature-ID	Taxon	Intercept	Susceptible vs control	Susceptible vs resistant
7da9fc6c4c3974e90cae020c2c3dd0a5	D_0__Bacteria;D_1__Bacteroidetes;D_2__Bacteroidia;D_3__Flavobacteriales;D_4__Weeksellaceae;D_5__Cloacibacterium	1.23726	-0.0511246	-0.946193
f2bcdc1725dc08c646098e7ef00950d3	D_0__Bacteria;D_1__Actinobacteria;D_2__Actinobacteria;D_3__Micrococcales;D_4__Micrococcaceae;D_5__Rothia	-1.51148	0.0755193	1.01945
4423a9ff8933be9db18d4f33cc280d6f	D_0__Bacteria;D_1__Firmicutes;D_2__Bacilli;D_3__Lactobacillales;D_4__Carnobacteriaceae;D_5__Carnobacterium	-0.0871158	-0.431432	0.925739
0a33ece9d4e2cd9eaf8083e89c344ae9	D_0__Bacteria;D_1__Proteobacteria;D_2__Gammaproteobacteria;D_3__Pseudomonadales;D_4__Moraxellaceae;D_5__Enhydrobacter	0.122854	1.04568	0.0934659
a2b39a3f1b720d65c83f9c51bb564139	D_0__Bacteria;D_1__Proteobacteria;D_2__Gammaproteobacteria;D_3__Xanthomonadales;D_4__Xanthomonadaceae;D_5__Stenotrophomonas	0.271982	0.893057	1.9065
5873138c7d586085ac036227d608de95	D_0__Bacteria;D_1__Actinobacteria;D_2__Actinobacteria;D_3__Propionibacteriales;D_4__Propionibacteriaceae;D_5__Cutibacterium	0.46534	0.410854	0.47131
faae703ad33f08e4d2bcedfb7bafa583	D_0__Bacteria;D_1__Proteobacteria;D_2__Alphaproteobacteria;D_3__Acetobacterales;D_4__Acetobacteraceae;D_5__Asaia	5.54608	-6.10094	-5.58347
b50605a45890693f9ec2a4a587115d29	D_0__Bacteria;D_1__Firmicutes;D_2__Bacilli;D_3__Lactobacillales;D_4__Streptococcaceae;D_5__Streptococcus	0.223848	1.26987	0.7802
19cce693f23bde767e09684218f6e901	D_0__Bacteria;D_1__Actinobacteria;D_2__Actinobacteria;D_3__Corynebacteriales;D_4__Corynebacteriaceae;D_5__Corynebacterium 1	-0.560577	0.443328	0.463226
f15b11b213b4b18a9aca4dc3ef4351ed	D_0__Bacteria;D_1__Actinobacteria;D_2__Actinobacteria;D_3__Micrococcales;D_4__Micrococcaceae;D_5__Micrococcus	0.492273	1.50295	-1.54134
304dd036cf7ebd15338fdff4f4ed6181	D_0__Bacteria;D_1__Proteobacteria;D_2__Alphaproteobacteria;D_3__Rhizobiales;D_4__Rhizobiaceae;D_5__Ochrobactrum	-0.587435	1.50493	1.05402
2d29b4465c61b1b61cd2b9cd135978d0	D_0__Bacteria;D_1__Actinobacteria;D_2__Actinobacteria;D_3__Corynebacteriales;D_4__Nocardiaceae;D_5__Rhodococcus	-1.64457	1.81945	0.531157
9b4a33cfc8393ffaa18eed17a4425de7	D_0__Bacteria;D_1__Proteobacteria;D_2__Gammaproteobacteria;D_3__Pseudomonadales;D_4__Moraxellaceae;D_5__Acinetobacter	-1.13895	-1.25483	0.331572
0a16dc9091cef068284bf816beb35712	D_0__Bacteria;D_1__Proteobacteria;D_2__Gammaproteobacteria;D_3__Betaproteobacteriales;D_4__Burkholderiaceae;D_5__Delftia	-0.581635	0.919799	0.962303
d6855387c129cec09d3c831c692be3d7	D_0__Bacteria;D_1__Actinobacteria;D_2__Actinobacteria;D_3__Micrococcales;D_4__Micrococcaceae;D_5__Kocuria	0.9441	-0.704786	-2.07365
eec1f9b620772f43fdfb86033e39e455	D_0__Bacteria;D_1__Proteobacteria;D_2__Gammaproteobacteria;D_3__Pseudomonadales;D_4__Moraxellaceae;D_5__Acinetobacter	-1.73121	0.923483	0.171132
071e9d3e3569a1c379c598ce20b9d83d	D_0__Bacteria;D_1__Proteobacteria;D_2__Gammaproteobacteria;D_3__Pseudomonadales;D_4__Moraxellaceae;D_5__Acinetobacter	0.634208	-1.82041	-1.48818
dc3e7737806b06d9643e75730bc7a517	D_0__Bacteria;D_1__Proteobacteria;D_2__Gammaproteobacteria;D_3__Enterobacteriales;D_4__Enterobacteriaceae	1.27929	-0.830917	0.674415
6c2f143c8ddbcda047c545f4d85d023b	D_0__Bacteria;D_1__Proteobacteria;D_2__Gammaproteobacteria;D_3__Pseudomonadales;D_4__Moraxellaceae;D_5__Acinetobacter	0.693014	-0.147175	0.971898
976674e46427d1d39e24ef5e7ee1416e	D_0__Bacteria;D_1__Bacteroidetes;D_2__Bacteroidia;D_3__Flavobacteriales;D_4__Weeksellaceae;D_5__Chryseobacterium	-0.0437851	0.424627	-1.32228
a4055efc1dfb8be851931baf9236a3c9	D_0__Bacteria;D_1__Actinobacteria;D_2__Actinobacteria;D_3__Corynebacteriales;D_4__Corynebacteriaceae;D_5__Corynebacterium 1;D_6__Corynebacterium afermentans subsp. Afermentans	-0.32188	1.36987	1.09653
c13986210dc1ad8189a033fc1a6c50b8	D_0__Bacteria;D_1__Proteobacteria;D_2__Gammaproteobacteria;D_3__Enterobacteriales;D_4__Enterobacteriaceae;D_5__Serratia	6.02589	-8.16483	-2.37065
ab793b644fab6df964f5ef80321113a0	D_0__Bacteria;D_1__Proteobacteria;D_2__Alphaproteobacteria;D_3__Rhizobiales;D_4__Rhizobiaceae;D_5__Allorhizobium-Neorhizobium-Pararhizobium-Rhizobium	-0.839173	-0.504858	1.26858
0c28756f0f3442a7563609e86c9e029a	D_0__Bacteria;D_1__Firmicutes;D_2__Bacilli;D_3__Lactobacillales;D_4__Streptococcaceae;D_5__Streptococcus	-0.609008	0.122559	0.909314
5f55796286da863eb2b6a50218c1c2fc	D_0__Bacteria;D_1__Firmicutes;D_2__Clostridia;D_3__Clostridiales;D_4__Family XI;D_5__Finegoldia	-0.7187	1.09392	0.606151
5f6ca85184663c9d409d25bbd606623e	D_0__Bacteria;D_1__Proteobacteria;D_2__Alphaproteobacteria;D_3__Sphingomonadales;D_4__Sphingomonadaceae;D_5__Sphingomonas	0.544513	1.6108	0.0774743
7c033bfc4f9ab3874aefd2fbdc1d813b	D_0__Bacteria;D_1__Actinobacteria;D_2__Actinobacteria;D_3__Micrococcales;D_4__Micrococcaceae;D_5__Kocuria;D_6__Kocuria marina	-0.492379	0.868136	1.08567
ea134aff480af4d02e3c97620306c128	D_0__Bacteria;D_1__Firmicutes;D_2__Bacilli;D_3__Bacillales;D_4__Staphylococcaceae;D_5__Staphylococcus	1.48876	1.11094	0.80549
d565c08c0663d0bbc41277fdb673f1c6	D_0__Bacteria;D_1__Proteobacteria;D_2__Gammaproteobacteria;D_3__Pasteurellales;D_4__Pasteurellaceae;D_5__Haemophilus	0.291985	1.669	-1.58896
544d4a0b808e86eacbb9ad89d42a51f7	D_0__Bacteria;D_1__Firmicutes;D_2__Bacilli;D_3__Lactobacillales;D_4__Lactobacillaceae;D_5__Lactobacillus	-0.214626	0.0350613	0.692907
54aa804eb659735e7c698cf47a45bdd8	D_0__Bacteria;D_1__Proteobacteria;D_2__Alphaproteobacteria	0.985365	0.926707	1.30263
4c9a02b0dc19c5c75530477603b951ae	D_0__Bacteria;D_1__Proteobacteria;D_2__Alphaproteobacteria;D_3__Rhizobiales;D_4__Rhizobiaceae;D_5__Allorhizobium-Neorhizobium-Pararhizobium-Rhizobium	-1.26871	0.936774	1.21827
d1dc8227e61aa6968c8da863f89569f1	D_0__Bacteria;D_1__Proteobacteria;D_2__Gammaproteobacteria;D_3__Aeromonadales;D_4__Aeromonadaceae;D_5__Aeromonas	-1.6515	1.24379	-0.950455
538640e921e8331d03a0671b6c8a8dd5	D_0__Bacteria;D_1__Firmicutes;D_2__Bacilli;D_3__Bacillales;D_4__Planococcaceae;D_5__Lysinibacillus	-0.044896	0.712533	1.62075
d9f2c9d6e0528e121f5eb38faf2ff0cd	D_0__Bacteria;D_1__Proteobacteria;D_2__Gammaproteobacteria;D_3__Enterobacteriales;D_4__Enterobacteriaceae	1.16411	-4.87724	-1.94165
88b3f0a7a4a1754c7309175a35bb1071	D_0__Bacteria;D_1__Cyanobacteria;D_2__Oxyphotobacteria;D_3__Nostocales;D_4__Chroococcidiopsaceae;D_5__uncultured	-0.592615	-3.46214	1.06081
160c364d83446fdf131c84b293883861	D_0__Bacteria;D_1__Actinobacteria;D_2__Actinobacteria;D_3__Micrococcales;D_4__Micrococcaceae	-2.02253	0.279653	-0.484127
ebb606289b5aac24d11a40bad58aab58	D_0__Bacteria;D_1__Proteobacteria;D_2__Alphaproteobacteria;D_3__Rhizobiales;D_4__Rhizobiaceae;D_5__Ochrobactrum	0.257252	1.14431	1.73727
a26b8be0253f7bc1ba7b08d8894afa7c	D_0__Bacteria;D_1__Proteobacteria;D_2__Gammaproteobacteria;D_3__Enterobacteriales;D_4__Enterobacteriaceae	1.16332	0.725222	0.923619
a60ee8e7a3c254570e1e866742d2107d	D_0__Bacteria;D_1__Firmicutes;D_2__Bacilli;D_3__Bacillales;D_4__Bacillaceae;D_5__Bacillus	-1.30471	1.34761	-0.208379
ddf265c9089c3f5c88846a62e874aca0	D_0__Bacteria;D_1__Proteobacteria;D_2__Gammaproteobacteria;D_3__Enterobacteriales;D_4__Enterobacteriaceae;D_5__Escherichia-Shigella	-1.76165	1.52038	-2.86866
679fea75ac700a495fe7195aac51858b	D_0__Bacteria;D_1__Proteobacteria;D_2__Alphaproteobacteria;D_3__Rhizobiales;D_4__Xanthobacteraceae;D_5__Bradyrhizobium	-1.80636	1.38832	0.131195
3edbe18698a0cb67dcad2f0dcc6b427d	D_0__Bacteria;D_1__Firmicutes;D_2__Bacilli;D_3__Lactobacillales;D_4__Aerococcaceae;D_5__Aerococcus	-1.0084	-0.705964	-2.53339
396056e7f373efb43d57cf774de7b082	D_0__Bacteria;D_1__Actinobacteria;D_2__Actinobacteria	-1.28757	-0.282489	1.00835
